# Signatures Of Tspan8 Variants Associated With Human Metabolic Regulation And Diseases

**DOI:** 10.1101/2020.11.17.386839

**Authors:** Tisham De, Angela Goncalves, Doug Speed, Phillipe Froguel, NFBC consortium, Daniel Gaffney, Michael R. Johnson, Maarjo-Riitta Jarvelin, Lachlan JM Coin

## Abstract

Here, with the example of common copy number variation (CNV) in the TSPAN8 gene, we present an important piece of work in the field of CNV detection, CNV association with complex human traits such as ^1^H NMR metabolomic phenotypes and an example of functional characterization of CNVs among human induced pluripotent stem cells (HipSci). We report TSPAN8 exon 11 as a new locus associated with metabolomic regulation and show that its biology is associated with several metabolic diseases such as type 2 diabetes (T2D), obesity and cancer. Our results further demonstrate the power of multivariate association models over univariate methods and define new metabolomic signatures for several new genomic loci, which can act as a catalyst for new diagnostics and therapeutic approaches.
