## Supplemental Table 5 for "Signatures Of Tspan8 Variants Associated With Human Metabolic Regulation And Diseases"

### Sheet: ST 5 i)
	LipidName	Phenotype_name	units	Metabolic_type
	Alanine	Ala	mmol/l	Amino acids
	Glutamine	Gln	mmol/l	Amino acids
	Glycine	Gly	mmol/l	Amino acids
	Histidine	His	mmol/l	Amino acids
	Isoleucine	Ile	mmol/l	Amino acids
	Leucine	Leu	mmol/l	Amino acids
	Phenylalanine	Phe	mmol/l	Amino acids
	Tyrosine	Tyr	mmol/l	Amino acids
	Valine	Val	mmol/l	Amino acids
	Apolipoprotein A-I	ApoA1	g/l	Apolipoproteins
	Apolipoprotein B	ApoB	g/l	Apolipoproteins
	Ratio of apolipoprotein B to apolipoprotein A-I	ApoB/ApoA1		Apolipoproteins
	Esterified cholesterol	EstC	mmol/l	Cholesterol
	Free cholesterol	FreeC	mmol/l	Cholesterol
	Total cholesterol in HDL2	HDL2_C	mmol/l	Cholesterol
	Total cholesterol in HDL3	HDL3_C	mmol/l	Cholesterol
	Total cholesterol in HDL	HDL_C	mmol/l	Cholesterol
	Total cholesterol in IDL	IDL_C	mmol/l	Cholesterol
	Total cholesterol to total lipids ratio in IDL	IDL_C_ %	%	Cholesterol
	Cholesterol esters in IDL	IDL_CE	mmol/l	Cholesterol
	Cholesterol esters to total lipids ratio in IDL	IDL_CE_ %	%	Cholesterol
	Free cholesterol in IDL	IDL_FC	mmol/l	Cholesterol
	Free cholesterol to total lipids ratio in IDL	IDL_FC_ %	%	Cholesterol
	Total cholesterol in LDL	LDL_C	mmol/l	Cholesterol
	Total cholesterol in large HDL	L_HDL_C	mmol/l	Cholesterol
	Total cholesterol to total lipids ratio in large HDL	L_HDL_C_ %	%	Cholesterol
	Cholesterol esters in large HDL	L_HDL_CE	mmol/l	Cholesterol
	Cholesterol esters to total lipids ratio in large HDL	L_HDL_CE_ %	%	Cholesterol
	Free cholesterol in large HDL	L_HDL_FC	mmol/l	Cholesterol
	Free cholesterol to total lipids ratio in large HDL	L_HDL_FC_ %	%	Cholesterol
	Total cholesterol in large LDL	L_LDL_C	mmol/l	Cholesterol
	Total cholesterol to total lipids ratio in large LDL	L_LDL_C_ %	%	Cholesterol
	Cholesterol esters in large LDL	L_LDL_CE	mmol/l	Cholesterol
	Cholesterol esters to total lipids ratio in large LDL	L_LDL_CE_ %	%	Cholesterol
	Free cholesterol in large LDL	L_LDL_FC	mmol/l	Cholesterol
	Free cholesterol to total lipids ratio in large LDL	L_LDL_FC_ %	%	Cholesterol
	Total cholesterol in large VLDL	L_VLDL_C	mmol/l	Cholesterol
	Total cholesterol to total lipids ratio in large VLDL	L_VLDL_C_ %	%	Cholesterol
	Cholesterol esters in large VLDL	L_VLDL_CE	mmol/l	Cholesterol
	Cholesterol esters to total lipids ratio in large VLDL	L_VLDL_CE_ %	%	Cholesterol
	Free cholesterol in large VLDL	L_VLDL_FC	mmol/l	Cholesterol
	Free cholesterol to total lipids ratio in large VLDL	L_VLDL_FC_ %	%	Cholesterol
	Total cholesterol in medium HDL	M_HDL_C	mmol/l	Cholesterol
	Total cholesterol to total lipids ratio in medium HDL	M_HDL_C_ %	%	Cholesterol
	Cholesterol esters in medium HDL	M_HDL_CE	mmol/l	Cholesterol
	Cholesterol esters to total lipids ratio in medium HDL	M_HDL_CE_ %	%	Cholesterol
	Free cholesterol in medium HDL	M_HDL_FC	mmol/l	Cholesterol
	Free cholesterol to total lipids ratio in medium HDL	M_HDL_FC_ %	%	Cholesterol
	Total cholesterol in medium LDL	M_LDL_C	mmol/l	Cholesterol
	Total cholesterol to total lipids ratio in medium LDL	M_LDL_C_ %	%	Cholesterol
	Cholesterol esters in medium LDL	M_LDL_CE	mmol/l	Cholesterol
	Cholesterol esters to total lipids ratio in medium LDL	M_LDL_CE_ %	%	Cholesterol
	Free cholesterol in medium LDL	M_LDL_FC	mmol/l	Cholesterol
	Free cholesterol to total lipids ratio in medium LDL	M_LDL_FC_ %	%	Cholesterol
	Total cholesterol in medium VLDL	M_VLDL_C	mmol/l	Cholesterol
	Total cholesterol to total lipids ratio in medium VLDL	M_VLDL_C_ %	%	Cholesterol
	Cholesterol esters in medium VLDL	M_VLDL_CE	mmol/l	Cholesterol
	Cholesterol esters to total lipids ratio in medium VLDL	M_VLDL_CE_ %	%	Cholesterol
	Free cholesterol in medium VLDL	M_VLDL_FC	mmol/l	Cholesterol
	Free cholesterol to total lipids ratio in medium VLDL	M_VLDL_FC_ %	%	Cholesterol
	Total cholesterol in small HDL	S_HDL_C	mmol/l	Cholesterol
	Total cholesterol to total lipids ratio in small HDL	S_HDL_C_ %	%	Cholesterol
	Cholesterol esters in small HDL	S_HDL_CE	mmol/l	Cholesterol
	Cholesterol esters to total lipids ratio in small HDL	S_HDL_CE_ %	%	Cholesterol
	Free cholesterol in small HDL	S_HDL_FC	mmol/l	Cholesterol
	Free cholesterol to total lipids ratio in small HDL	S_HDL_FC_ %	%	Cholesterol
	Total cholesterol in small LDL	S_LDL_C	mmol/l	Cholesterol
	Total cholesterol to total lipids ratio in small LDL	S_LDL_C_ %	%	Cholesterol
	Cholesterol esters in small LDL	S_LDL_CE	mmol/l	Cholesterol
	Cholesterol esters to total lipids ratio in small LDL	S_LDL_CE_ %	%	Cholesterol
	Free cholesterol in small LDL	S_LDL_FC	mmol/l	Cholesterol
	Free cholesterol to total lipids ratio in small LDL	S_LDL_FC_ %	%	Cholesterol
	Total cholesterol in small VLDL	S_VLDL_C	mmol/l	Cholesterol
	Total cholesterol to total lipids ratio in small VLDL	S_VLDL_C_ %	%	Cholesterol
	Cholesterol esters in small VLDL	S_VLDL_CE	mmol/l	Cholesterol
	Cholesterol esters to total lipids ratio in small VLDL	S_VLDL_CE_ %	%	Cholesterol
	Free cholesterol in small VLDL	S_VLDL_FC	mmol/l	Cholesterol
	Free cholesterol to total lipids ratio in small VLDL	S_VLDL_FC_ %	%	Cholesterol
	Total cholesterol in VLDL	VLDL_C	mmol/l	Cholesterol
	Total cholesterol in very large HDL	XL_HDL_C	mmol/l	Cholesterol
	Total cholesterol to total lipids ratio in very large HDL	XL_HDL_C_ %	%	Cholesterol
	Cholesterol esters in very large HDL	XL_HDL_CE	mmol/l	Cholesterol
	Cholesterol esters to total lipids ratio in very large HDL	XL_HDL_CE_ %	%	Cholesterol
	Free cholesterol in very large HDL	XL_HDL_FC	mmol/l	Cholesterol
	Free cholesterol to total lipids ratio in very large HDL	XL_HDL_FC_ %	%	Cholesterol
	Total cholesterol in very large VLDL	XL_VLDL_C	mmol/l	Cholesterol
	Total cholesterol to total lipids ratio in very large VLDL	XL_VLDL_C_ %	%	Cholesterol
	Cholesterol esters in very large VLDL	XL_VLDL_CE	mmol/l	Cholesterol
	Cholesterol esters to total lipids ratio in very large VLDL	XL_VLDL_CE_ %	%	Cholesterol
	Free cholesterol in very large VLDL	XL_VLDL_FC	mmol/l	Cholesterol
	Free cholesterol to total lipids ratio in very large VLDL	XL_VLDL_FC_ %	%	Cholesterol
	Total cholesterol in very small VLDL	XS_VLDL_C	mmol/l	Cholesterol
	Total cholesterol to total lipids ratio in very small VLDL	XS_VLDL_C_ %	%	Cholesterol
	Cholesterol esters in very small VLDL	XS_VLDL_CE	mmol/l	Cholesterol
	Cholesterol esters to total lipids ratio in very small VLDL	XS_VLDL_CE_ %	%	Cholesterol
	Free cholesterol in very small VLDL	XS_VLDL_FC	mmol/l	Cholesterol
	Free cholesterol to total lipids ratio in very small VLDL	XS_VLDL_FC_ %	%	Cholesterol
	Total cholesterol in chylomicrons and extremely large VLDL	XXL_VLDL_C	mmol/l	Cholesterol
	Total cholesterol to total lipids ratio in chylomicrons and extremely large VLDL	XXL_VLDL_C_ %	%	Cholesterol
	Cholesterol esters in chylomicrons and extremely large VLDL	XXL_VLDL_CE	mmol/l	Cholesterol
	Cholesterol esters to total lipids ratio in chylomicrons and extremely large VLDL	XXL_VLDL_CE_ %	%	Cholesterol
	Free cholesterol in chylomicrons and extremely large VLDL	XXL_VLDL_FC	mmol/l	Cholesterol
	Free cholesterol to total lipids ratio in chylomicrons and extremely large VLDL	XXL_VLDL_FC_ %	%	Cholesterol
	Albumin	Alb	signal area	Creatinine
	Creatinine	Crea	mmol/l	Creatinine
	"22:6, docosahexaenoic acid"	DHA	mmol/l	Fatty acids & saturation
	Ratio of 22:6 docosahexaenoic acid to total fatty acids	DHA/FA	%	Fatty acids & saturation
	Omega-3 fatty acids	FAw3	mmol/l	Fatty acids & saturation
	Ratio of omega-3 fatty acids to total fatty acids	FAw3/FA	%	Fatty acids & saturation
	Omega-6 fatty acids	FAw6	mmol/l	Fatty acids & saturation
	Ratio of omega-6 fatty acids to total fatty acids	FAw6/FA	%	Fatty acids & saturation
	"18:2, linoleic acid"	LA	mmol/l	Fatty acids & saturation
	Ratio of 18:2 linoleic acid to total fatty acids	LA/FA	%	Fatty acids & saturation
	"Monounsaturated fatty acids	MUFA	mmol/l	Fatty acids & saturation
	Ratio of monounsaturated fatty acids to total fatty acids	MUFA/FA	%	Fatty acids & saturation
	Polyunsaturated fatty acids	PUFA	mmol/l	Fatty acids & saturation
	Saturated fatty acids	SFA	mmol/l	Fatty acids & saturation
	Ratio of saturated fatty acids to total fatty acids	SFA/FA	%	Fatty acids & saturation
	Total fatty acids	TotFA	mmol/l	Fatty acids & saturation
	Estimated degree of unsaturation	UnSat		Fatty acids & saturation
	Triglycerides in HDL	HDL_TG	mmol/l	Glycerides & phospholipids
	Triglycerides in IDL	IDL_TG	mmol/l	Glycerides & phospholipids
	Triglycerides to total lipids ratio in IDL	IDL_TG_ %	%	Glycerides & phospholipids
	Triglycerides in LDL	LDL_TG	mmol/l	Glycerides & phospholipids
	Triglycerides in large HDL	L_HDL_TG	mmol/l	Glycerides & phospholipids
	Triglycerides to total lipids ratio in large HDL	L_HDL_TG_ %	%	Glycerides & phospholipids
	Triglycerides in large LDL	L_LDL_TG	mmol/l	Glycerides & phospholipids
	Triglycerides to total lipids ratio in large LDL	L_LDL_TG_ %	%	Glycerides & phospholipids
	Triglycerides in large VLDL	L_VLDL_TG	mmol/l	Glycerides & phospholipids
	Triglycerides to total lipids ratio in large VLDL	L_VLDL_TG_ %	%	Glycerides & phospholipids
	Triglycerides in medium HDL	M_HDL_TG	mmol/l	Glycerides & phospholipids
	Triglycerides to total lipids ratio in medium HDL	M_HDL_TG_ %	%	Glycerides & phospholipids
	Triglycerides in medium LDL	M_LDL_TG	mmol/l	Glycerides & phospholipids
	Triglycerides to total lipids ratio in medium LDL	M_LDL_TG_ %	%	Glycerides & phospholipids
	Triglycerides in medium VLDL	M_VLDL_TG	mmol/l	Glycerides & phospholipids
	Triglycerides to total lipids ratio in medium VLDL	M_VLDL_TG_ %	%	Glycerides & phospholipids
	Triglycerides in small HDL	S_HDL_TG	mmol/l	Glycerides & phospholipids
	Triglycerides to total lipids ratio in small HDL	S_HDL_TG_ %	%	Glycerides & phospholipids
	Triglycerides in small LDL	S_LDL_TG	mmol/l	Glycerides & phospholipids
	Triglycerides to total lipids ratio in small LDL	S_LDL_TG_ %	%	Glycerides & phospholipids
	Sphingomyelins	SM	mmol/l	Glycerides & phospholipids
	Triglycerides in small VLDL	S_VLDL_TG	mmol/l	Glycerides & phospholipids
	Triglycerides to total lipids ratio in small VLDL	S_VLDL_TG_ %	%	Glycerides & phospholipids
	Total cholines	TotCho	mmol/l	Glycerides & phospholipids
	Triglycerides in VLDL	VLDL_TG	mmol/l	Glycerides & phospholipids
	Triglycerides in very large HDL	XL_HDL_TG	mmol/l	Glycerides & phospholipids
	Triglycerides to total lipids ratio in very large HDL	XL_HDL_TG_ %	%	Glycerides & phospholipids
	Triglycerides in very large VLDL	XL_VLDL_TG	mmol/l	Glycerides & phospholipids
	Triglycerides to total lipids ratio in very large VLDL	XL_VLDL_TG_ %	%	Glycerides & phospholipids
	Triglycerides in very small VLDL	XS_VLDL_TG	mmol/l	Glycerides & phospholipids
	Triglycerides to total lipids ratio in very small VLDL	XS_VLDL_TG_ %	%	Glycerides & phospholipids
	Phospholipids in chylomicrons and extremely large VLDL	XXL_VLDL_PL	mmol/l	Glycerides & phospholipids
	Triglycerides in chylomicrons and extremely large VLDL	XXL_VLDL_TG	mmol/l	Glycerides & phospholipids
	Triglycerides to total lipids ratio in chylomicrons and extremely large VLDL	XXL_VLDL_TG_ %	%	Glycerides & phospholipids
	Citrate	Cit	mmol/l	Glycolysis related metabolites
	Glucose	Glc	mmol/l	Glycolysis related metabolites
	Glycerol	Glol	mmol/l	Glycolysis related metabolites
	Lactate	Lac	mmol/l	Glycolysis related metabolites
	Pyruvate	Pyr	mmol/l	Glycolysis related metabolites
	"Glycoprotein acetyls, mainly a1-acid glycoprotein"	Gp	mmol/l	Inflammation
	Acetoacetate	AcAce	mmol/l	Ketone bodies
	Acetate	Ace	mmol/l	Ketone bodies
	3-hydroxybutyrate	bOHBut	mmol/l	Ketone bodies
	Total lipids in IDL	IDL_L	mmol/l	Lipoprotein subclasses
	Concentration of IDL particles	IDL_P	mol/l	Lipoprotein subclasses
	Phospholipids in IDL	IDL_PL	mmol/l	Lipoprotein subclasses
	Phospholipids to total lipds ratio in IDL	IDL_PL_ %	%	Lipoprotein subclasses
	Total lipids in large HDL	L_HDL_L	mmol/l	Lipoprotein subclasses
	Concentration of large HDL particles	L_HDL_P	mol/l	Lipoprotein subclasses
	Phospholipids in large HDL	L_HDL_PL	mmol/l	Lipoprotein subclasses
	Phospholipids to total lipds ratio in large HDL	L_HDL_PL_ %	%	Lipoprotein subclasses
	Total lipids in large LDL	L_LDL_L	mmol/l	Lipoprotein subclasses
	Concentration of large LDL particles	L_LDL_P	mol/l	Lipoprotein subclasses
	Phospholipids in large LDL	L_LDL_PL	mmol/l	Lipoprotein subclasses
	Phospholipids to total lipds ratio in large LDL	L_LDL_PL_ %	%	Lipoprotein subclasses
	Total lipids in large VLDL	L_VLDL_L	mmol/l	Lipoprotein subclasses
	Concentration of large VLDL particles	L_VLDL_P	mol/l	Lipoprotein subclasses
	Phospholipids in large VLDL	L_VLDL_PL	mmol/l	Lipoprotein subclasses
	Phospholipids to total lipds ratio in large VLDL	L_VLDL_PL_ %	%	Lipoprotein subclasses
	Total lipids in medium HDL	M_HDL_L	mmol/l	Lipoprotein subclasses
	Concentration of medium HDL particles	M_HDL_P	mol/l	Lipoprotein subclasses
	Phospholipids in medium HDL	M_HDL_PL	mmol/l	Lipoprotein subclasses
	Total lipids in medium LDL	M_LDL_L	mmol/l	Lipoprotein subclasses
	Concentration of medium LDL particles	M_LDL_P	mol/l	Lipoprotein subclasses
	Phospholipids in medium LDL	M_LDL_PL	mmol/l	Lipoprotein subclasses
	Phospholipids to total lipds ratio in medium LDL	M_LDL_PL_ %	%	Lipoprotein subclasses
	Total lipids in medium VLDL	M_VLDL_L	mmol/l	Lipoprotein subclasses
	Concentration of medium VLDL particles	M_VLDL_P	mol/l	Lipoprotein subclasses
	Phospholipids in medium VLDL	M_VLDL_PL	mmol/l	Lipoprotein subclasses
	Phospholipids to total lipds ratio in medium VLDL	M_VLDL_PL_ %	%	Lipoprotein subclasses
	Total lipids in small HDL	S_HDL_L	mmol/l	Lipoprotein subclasses
	Concentration of small HDL particles	S_HDL_P	mol/l	Lipoprotein subclasses
	Phospholipids in small HDL	S_HDL_PL	mmol/l	Lipoprotein subclasses
	Phospholipids to total lipds ratio in small HDL	S_HDL_PL_ %	%	Lipoprotein subclasses
	Total lipids in small LDL	S_LDL_L	mmol/l	Lipoprotein subclasses
	Concentration of small LDL particles	S_LDL_P	mol/l	Lipoprotein subclasses
	Phospholipids in small LDL	S_LDL_PL	mmol/l	Lipoprotein subclasses
	Phospholipids to total lipds ratio in small LDL	S_LDL_PL_ %	%	Lipoprotein subclasses
	Total lipids in small VLDL	S_VLDL_L	mmol/l	Lipoprotein subclasses
	Concentration of small VLDL particles	S_VLDL_P	mol/l	Lipoprotein subclasses
	Phospholipids in small VLDL	S_VLDL_PL	mmol/l	Lipoprotein subclasses
	Total lipids in very large HDL	XL_HDL_L	mmol/l	Lipoprotein subclasses
	Concentration of very large HDL particles	XL_HDL_P	mol/l	Lipoprotein subclasses
	Phospholipids in very large HDL	XL_HDL_PL	mmol/l	Lipoprotein subclasses
	Phospholipids to total lipds ratio in very large HDL	XL_HDL_PL_ %	%	Lipoprotein subclasses
	Total lipids in very large VLDL	XL_VLDL_L	mmol/l	Lipoprotein subclasses
	Concentration of very large VLDL particles	XL_VLDL_P	mol/l	Lipoprotein subclasses
	Phospholipids in very large VLDL	XL_VLDL_PL	mmol/l	Lipoprotein subclasses
	Phospholipids to total lipds ratio in very large VLDL	XL_VLDL_PL_ %	%	Lipoprotein subclasses
	Total lipids in very small VLDL	XS_VLDL_L	mmol/l	Lipoprotein subclasses
	Concentration of very small VLDL particles	XS_VLDL_P	mol/l	Lipoprotein subclasses
	Phospholipids in very small VLDL	XS_VLDL_PL	mmol/l	Lipoprotein subclasses
	Phospholipids to total lipds ratio in very small VLDL	XS_VLDL_PL_ %	%	Lipoprotein subclasses
	Total lipids in chylomicrons and extremely large VLDL	XXL_VLDL_L	mmol/l	Lipoprotein subclasses
	Concentration of chylomicrons and extremely large VLDL particles	XXL_VLDL_P	mol/l	Lipoprotein subclasses
	Phospholipids to total lipds ratio in chylomicrons and extremely large VLDL	XXL_VLDL_PL_ %	%	Lipoprotein subclasses
	Mean diameter for HDL particles	HDL_D	nm	Mean diameter
	Mean diameter for LDL particles	LDL_D	nm	Mean diameter
	Phospholipids to total lipds ratio in medium HDL	M_HDL_PL_ %	%	Glycerides & phospholipids
	Phosphatidylcholine and other cholines	PC	mmol/l	Glycerides & phospholipids
	Ratio of polyunsaturated fatty acids to total fatty acids	PUFA/FA	%	Fatty acids & saturation
	"Remnant cholesterol (non-HDL, non-LDL -cholesterol)"	Remnant_C	mmol/l	Cholesterol
	Serum total cholesterol	Serum_C	mmol/l	Cholesterol
	Serum total triglycerides	Serum_TG	mmol/l	Glycerides & phospholipids
	Phospholipids to total lipds ratio in small VLDL	S_VLDL_PL_ %	%	Lipoprotein subclasses
	Ratio of triglycerides to phosphoglycerides	TG/PG		Glycerides & phospholipids
	Total phosphoglycerides	TotPG	mmol/l	Glycerides & phospholipids
	Mean diameter for VLDL particles	VLDL_D	nm	Mean diameter

### Sheet: ST 5 ii)
	CATEGORY	SUBCATEGORY	VARLABEL	DERIVED	PHASE1	PHASE3	PHASE5	PHASE7	PHASE9
	Blood test	Lipids	Apoprotein A1		APOA	XAPO_A1
	Blood test	Lipids	Apoprotein B		APOB	XAPO_B
	Blood test	Lipids	Blood cholesterol		BLCHOL	XBLCHOL	TBLCHOL	MBLCHOL	JBLCHOL
	Blood test	Lipids	High density lipoprotein		HDL	XHDL	THDL	MHDL	JHDL
	Blood test	Lipids	Intermediate density lipoprotein		IDL
	Blood test	Lipids	Lipoprotein A			XLPA
	Blood test	Lipids	Low Density Lipoprotein, mm	1		XLDL	TLDL	MLDL	JLDL
	Blood test	Lipids	Total cholesterol - HDL Ratio	1				MCHDLR
	Blood test	Lipids	Triglyceride		TRIG	XTRIG	TTRIG	MTRIG	JTRIG
	Blood test	Lipids	Triglyceride: 2 hours			XTRIG_2H
	Blood test	Lipids	Very low density lipoprotein		VLDL
