## Supplemental Table Index for "Signatures Of Tspan8 Variants Associated With Human Metabolic Regulation And Diseases"

### Sheet: INDEX
	1. SUPPLEMENTARY TABLE INDEX
					GENES	DESCRIPTION	STATUS
	Univariate and multivariate metabolomic signatures for NKX2-2, TSPAN8 and METTL7B
	Supplementary table 1	1a	Inflation factors		Genome wide	NFBC 1986 & NFBC 1966	New results
		1b	CNV effect on metabolite levels	i)	TSPAN8	LDL and subcategories in NFBC 1986	New results
				ii)	TSPAN8	NFBC 1986 all metabolites	New results
				iii)	TSPAN8	NFBC 1966 all metabolites	New results
		1c	CNV genotype association resuls for NFBC	i)	TSPAN8	NFBC 1966 univariate	New results
				ii)	TSPAN8	NFBC 1986 univariate	New results
				iii)	TSPAN8	NFBC 1986 & NFBC 1966 Meta analysis	New results
				iv)	TSPAN8	NFBC 1986 & NFBC 1966 Pooled	New results
				v)	TSPAN8	NFBC 1966 & NFBC 1986 joint	New results
				vi)	TSPAN8	NFBC 1966 & NFBC 1986 joint variable selection	New results
				vii)	NKX2-2	NFBC 1966 univariate	New results
				viii)	METTL7B	NFBC 1966 univariate	New results
		1d	Log R Ratio assoication results for NFBC	i)	TSPAN8 & METTL7B	NFBC 1966 LRR univariate	New results
				ii)	TSPAN8	NFBC 1986 LRR univariate	New results
				iii)	TSPAN8	NFBC 1986 & NFBC 1966 Meta	New results
				iv)	TSPAN8	NFBC 1986 & NFBC 1966 Pooled	New results
				v)	TSPAN8	NFBC 1966 & NFBC 1986 Joint	New results
				vi)	TSPAN8	NFBC 1966 & NFBC 1986 joint variable selection	New results
		1e	SNP association results	i)	TSPAN8	NFBC 1966 univariate	New results
				ii)	TSPAN8	NFBC 1986 univariate	New results
				iii)	TSPAN8	PheWeb lipidomics	Public database
				iv)	NKX2-2 & METTL7B	NFBC 1966 univariate	New results
		1f	T2D & Obesity (adult & Child) association results		TSPAN8, NKX2-2 and METTL7B	DESIR, Child and Adult obesity	New results
		1g	Log R Ratio results for Whitehall II cohort
			without gender correction	i)	TSPAN8	Univariate	New results
			without gender correction	ii)	TSPAN8	Joint	New results
			without gender correction	iii)	TSPAN8	Joint variable selection	New results
			with gender correction	iv)	TSPAN8	Univariate	New results
			with gender correction	v)	TSPAN8	Joint	New results
		1h	Stratified analysis with fasting glucose levels <5.6, 5.6-6.9, >6.9		TSPAN8	NFBC 1986	New results
		1i	Correlated phenotype analysis for H NMR data	i)	Correlation matrices for 227 metabolites	NFCB 1986 & NFBC 1966	New results
				ii)	Absolute difference between correlation matrices for 227 metabolites	NFCB 1986 & NFBC 1966	New results
		1j	Metabolomics GWAS server		TSPAN8 & METTL7B		Public database
	CNV Information related to NKX2-2, TSPAN8 and METTL7B
	Supplementary table 2	2a	Linkage disequilibrium in metabochip platform (Array)		TSPAN8	NFBC 1986	New results
		2b	cnvHap and PennCNV breakpoinsts (Array)		TSPAN8	NFBC 1986 & NFBC 1966	New results
		2c	cnvHitSeq breakpoints (NGS)	i)	TSPAN8, CNVR5583.1	1KG NGS	New results
				ii)	TSPAN8, Exon 11	1KG NGS	New results
				iii)	TSPAN8 all exons	1KG NGS	New results
		2d	CNV genotype frequency (Array)		TSPAN8	NFBC, WTCCC, HBCS	New results
		2e	GNOMAD CNV frequencies (NGS)		TSPAN8	GNOMAD	Public database
		2f	1KG breakpoints (NGS)		TSPAN8	1KG CNV release	Public database
		2g	WTCCC CNV results (Array)		TSPAN8	WTCCC 16K	Public database
		2h	SNP tagging WTCCC CNVs (Array)		TSPAN8	WTCCC 16K	Public database
		2i	cnvHap breakpoints (Array)		NKX2-2	NFBC 1966	New results
		2j	cnvHap breakpoints (Array)		METTL7B	NFBC 1966	New results
		2k	cnvHap breakpoints (Array)	i)	TSPAN8	Split by child obesity cases & controls	New results
				ii)	TSPAN8	Child & Adult obesity cohorts	New results
		2l	UKBB PennCNV breakpoints (Array)	i)	TSPAN8	UK Biobank	Published results
		2m	Original genotyping array probe names and locations (chr12 and chr20, NCBI36/hg18)		TSPAN8, NKX2-2 and METTL7B	NFBC 1966 & NFBC 1986	NCBI36/hg18
		2n	GNOMAD sequencing coverage metrics	i)	TSPAN8	GNOMAD	Public database
		2o	COSMIC CNV analysis (All TCGA data included in COSMIC has been reanalysed using ASCAT 2.4)	i)	TSPAN8	COSMIC	Public database
	Gene expression, protein expression and integrative computational (causality and co locolization) analysis for NKX2-2, TSPAN8 and METTL7B
	Supplementary Table 3
		3a	Giselle et al.- Transcriptional regulation of TSPAN8 and PPAR by NKX2-2				Published results
		3b	HipSci CNV-eQTL		TSPAN8	HipSci	New results
		3c	GTeX eQTLs	i)	TSPAN8		Public database
				ii)	METTL7B		Public database
				iii)	NKX2-2		Public database
		3d	cancer co-occurance p values		NKX2-2, TSPAN8 and METTL7B		Public database
		3e	T2DKP integrative analysis for causality and function	i)	TSPAN8		Public database
				ii)	NKX2-2		Public database
		3f	Human Cell Atlas single-cell gene expression results	i)	NKX2-2, TSPAN8 and METTL7B		Public database
		3g	Single cell expression atlas summary		NKX2-2, TSPAN8 and METTL7B		Public database
		3h	Single cell gene expression database	i)	TSPAN8		Public database
				ii)	METTL7B		Public database
				iii)	NKX2-2		Public database
		3i	Expression atlas fold change analysis		TSPAN8 & METTL7B		Public database
		3j	GSEA module membership analysis		NKX2-2, TSPAN8 and METTL7B		Public database
		3k	Protein expression from protein atlas	i)	TSPAN8		Public database
				ii)	METTL7B		Public database
				iii)	NKX2-2		Public database
		3l	Gender stratified RNA and Protein expression analysis		NKX2-2, TSPAN8 and METTL7B		Public database
		3m	Total protein abundance across Tree of life		NKX2-2, TSPAN8 and METTL7B		Public database
		3n	Chromatin states and transcripional activity	i)	NKX2-2, TSPAN8 and METTL7B	Open chromatin, enhancer and transcriptional factors	Public database
				ii)	NKX2-2, TSPAN8 and METTL7B	Chrom-HMM states	Public database
		3o	Whole body tissue expression in X.laevis, Papio anubis, and Ovis aries (male and female seperately)		NKX2-2, TSPAN8 and METTL7B		Public database
	Exposome/Phenotype and lifestyle effects for NKX2-2, TSPAN8 and METTT7B
	Supplementary Table 4	4a	Phewas for NFBC 1966	i)	TSPAN8		New results
				ii)	METTL7B		New results
				iii)	NKX2-2		New results
		4b	Phewas for NFBC 1986		TSPAN8		New results
		4c	UK Biobank (UKBB) Phewas results
			UKBB Phewas for NFBC probe location	i)	TSPAN8	Neale Lab	New results
				ii)	METTL7B	Neale Lab	New results
				iii)	NKX2-2	Neale Lab	New results
			UKBB Phewas male & female separately for NFBC probes	iv)	TSPAN8	Neale Lab	New results
			UKBB Phewas male & female separately for NFBC probes	v)	METTL7B	Neale Lab	New results
			UKBB Phewas male & female separately for NFBC probes	vi)	NKX2-2	Neale Lab	New results
			Gene atlas results for t2d, obesity and metabolic traits for rs1051334 (TSPAN8 exon 11) and NFBC probes	vii)	NKX2-2, TSPAN8 and METTL7B	Geneatlas, MRBase Phewas	New results
			Gene atlas results for t2d, obesity and metabolic traits for whole gene (+/- 50Kbps) including NFBC probes	viii)	NKX2-2, TSPAN8 and METTL7B	Geneatlas	Public database
		4d	FINNGEN Phewas results	i)	TSPAN8		Public database
				ii)	METTL7B		Public database
				iii)	NKX2-2		Public database
		4e	GWAS atlas	i)	TSPAN8		Public database
				ii)	METTL7B		Public database
				iii)	NKX2-2		Public database
		4f	GWAS catalogue	i)	TSPAN8		Public database
				ii)	METTL7B		Public database
				iii)	NKX2-2		Public database
		4g	GWAS central	i)	TSPAN8		Public database
				ii)	METTL7B		Public database
				iii)	NKX2-2		Public database
		4h	Phenoscanner	i)	TSPAN8		Public database
				ii)	METTL7B		Public database
				iii)	NKX2-2		Public database
		4i	T2D knowledge portal		NKX2-2, TSPAN8 and METTL7B		Public database
		4j	Target validation		NKX2-2, TSPAN8 and METTL7B		Public database
		4k	Cancer survival (Kaplan-Meier estimates)	i)	NKX2-2, TSPAN8 and METTL7B	KMPlotter RNA-Seq	Public database
				ii)	NKX2-2, TSPAN8 and METTL7B	KMPlotter Array	Public database
				ii)	NKX2-2, TSPAN8 and METTL7B	TCGA	Public database
		4l	Stratified analysis of clinical data of TCGA patients based on gene alterations		NKX2-2, TSPAN8 and METTL7B	TCGA	Public database
	Lipid Names
	Supplementary Table 5	5 i)	Lipid/metabolite Names			NFBC 1986 & NFBC 1966
		5 ii)	Lipid Names			Whitehall II cohort
